# AEGIS: an annotation extraction and genomic integration resource

**DOI:** 10.64898/2025.12.04.692274

**Authors:** David Navarro-Payá, Antonio Santiago, Amandine Velt, Marco Moretto, Camille Rustenholz, José Tomás Matus

## Abstract

The GTF/GFF3 formats are the standard for storing and exchanging genome annotations. However, their flexibility often results in inconsistent and poorly formatted files across different sources, creating a major bottleneck for downstream bioinformatics analyses. Here, we present Annotation Extraction and Genomic Integration Suite (AEGIS), a comprehensive and user-friendly command-line toolkit designed to parse, validate and standardise genome annotation files. AEGIS robustly corrects common structural and formatting errors, ensuring interoperability with downstream tools. Beyond standardisation, the suite provides advanced modules for analysis, such as flexible sequence extraction (e.g. genes, CDS, proteins) with isoform handling, customisable promoter region definitions and targeted DNA motif searches. A key feature of AEGIS is its integrated workflow for comparative genomics, which combines multiple lines of evidence (i.e., sequence homology, synteny and coordinate-based lift-overs) to enable a robust gene ID correspondence and orthology assessment. We demonstrate the utility of AEGIS by comparing two major *Arabidopsis thaliana* annotations (TAIR10 vs. Araport11), successfully identifying and quantifying complex structural changes such as gene splits and fusions. AEGIS provides a unified solution for annotation quality control, feature extraction and comparative genomic analysis, simplifying complex workflows and enhancing reliability in bioinformatic research. The software is open-source, implemented in Python and is available on GitHub, PyPI, and as a Docker container to ensure accessibility and reproducibility.
