## Supplemental Table S1 for "AEGIS: an annotation extraction and genomic integration resource"

### Sheet: Supplementary Table S1
Supplementary Table S1: Overlap summary score algorithm in overlap tool. The summary score follows a semi-quantitative scale where greater degree of feature overlap provides a higher score. However, depending on the coding or non-coding nature of the matching pair of genes examined, the feature level and the overlap thresholds themselves are adapted. Overlaps in opposite orientations always recei…
Overlap Score		If CDS in both query and target ->	If exons in both query and target ->	Else
		min CDS overlap (%)	min Exon overlap (%)	min Gene overlap (%)
Overlapping	11	100
	10	≥ 90	100
	9	≥ 70	≥ 90	100
	8	≥ 50	≥ 70	≥ 90
	7	≥ 30	≥ 50	≥ 70
	6	≥ 10	≥ 30	≥ 50
	5	> 0	≥ 10	≥ 30
	4		> 0	≥ 10
	3	0 (but overlapping at exon or gene level)		> 0
	2		0 (but overlapping at gene level)
	1	> 0% overlap but features in opposite strands (note: antisense scores are internally tracked with aegis)
Non-overlapping	0	No overlaps of any kind
	NA	For those genes that were unmapped (only applies if ‘--original-annotation-files’ is provided) -> overlap degree could not be verified.
