## Supplemental Table S2 for "AEGIS: an annotation extraction and genomic integration resource"

### Sheet: Supplementary Table S2
Supplementary Table S2: Criteria for orthologue confidence tier classification. Combinations of evidence required to classify an orthologous gene pair into one of three confidence tiers: High, Medium, or Lower. These tiers integrate multiple lines of evidence, including coordinate-based lift-over (AEGIS overlap score), sequence homology (RBBH, RBH), and synteny (MCscan) to provide a final reliabi…
Confidence score	Conditions to achieve this reliability level
High confidence	An AEGIS (Liftoff/LiftOn) overlap score of 7 or greater must be present.
Medium confidence	Any of the following conditions are met: (RBBH), (overlap score ≥ 6 and RBH), (RBH and MCscan synteny). In essence, this level requires strong evidence like RBBH, or a combination of slightly weaker evidence types (RBH, MCscan, and moderately high overlap scores).
Lower confidence	Any of the following conditions are met (and medium or high confidence criteria are not met): RBH hit, MCscan synteny, or other evidence like OrthoFinder or lower overlap scores.
