## Supplemental Table S5 for "AEGIS: an annotation extraction and genomic integration resource"

### Sheet: Supplementary Table S5
Supplementary Table S5: AEGIS compared to existing annotation and genome tools.
Feature		AGAT	GenomeTools	GFF Utilities		TransDecoder	gffutils	AEGIS
				GffCompare	GffRead
Language		Perl	C	C++	C++	Perl	Python	Python
Import as Library		No	Yes	No	No	No	Yes (SQL oriented)	Yes (object oriented)
Command Line Interface		Yes	Yes	Yes	Yes	Yes	No	Yes
Manipulate Assembly File(s) (FASTA)		No	No	N/A	No	No	No	Yes
Manipulate Annotation File(s) (GTF/GFF)		Yes	Yes	Yes	Yes	Yes	Yes	Yes
Basic Feature Extraction (FASTA output)		Yes	Yes	N/A	Yes	No	No	Yes
Advanced Feature Extraction	Main Transcript/CDS Isoform	Yes	No	N/A	No	No	No	Yes
	Promoter Extraction	Yes	No	No	No	No	No	Yes
	Motif Search (In Promoters)	No	No	No	No	No	No	Yes
Format Compatibility	GFF	Yes	Yes	Yes	Yes	Yes	Yes	Yes
	GTF	Yes	Yes	Yes	Yes	Yes	Yes	Yes
Annotation File Parsing and Cleanup		Yes	Yes	N/A	Yes	No	No	Yes
Format Conversion	To GFF	Yes	Yes	No	Yes	No	No	Yes
	To GTF	Yes	Yes	No	Yes	No	No	Yes
Filtering Features		Yes	Yes	No	Yes	No	Yes (through SQL queries)	Yes
Annotation Statistics Report		Yes	Yes	No	No	No	No	Yes
Annotation File Merging		Yes	Yes	No	No	No	No	Yes (provides options for better merge control)
Compare Annotations	Same Assembly	Yes	Yes	Yes	No	No	No	Yes
	Different Assemblies	No	No	No	No	No	No	Yes
de novo ORF Prediction and CDS Generation		No (can fix already predicted CDSs)	Yes	No	No	Yes	No	Yes
Lightweight Dataset Creator (for Annotation/Assembly File Testing)		No	No	No	No	No	No	Yes
